# A Measure of Transcriptional Dyscoordination for Quantifying Aging in Single Cells

**DOI:** 10.64898/2026.01.24.701460

**Authors:** Yilin Yang, Paul R. Hess, Xinyi E. Chen, Sijia Huang, Marcos G. Teneche, Hanzhi Wang, Karl N. Miller, Andrew E. Davis, Charlene Miciano, Kelly Yichen Li, Sainath Mamde, Kevin Yip, Bing Ren, Qian Yang, Elizabeth Smoot, Allen Wang, Bradley Johnson, Alexander C. Huang, Parker Wilson, Peter D. Adams, Nancy R. Zhang

## Abstract

Aging reshapes tissues through changes in cellular composition, coordinated transcriptional reprogramming, and loss of transcriptional coordination. Whereas the first two have been characterized across aging tissues, the third remains difficult to quantify. We introduce an unsupervised, first-principles framework for measuring transcriptional dyscoordination in single cells as deviation from a learned, predictable structure accounting for technical noise. Orthogonal validation links transcriptional dyscoordination to classical intrinsic noise and distinguishes it from coordinated change. In controlled perturbations, dyscoordination rises after genotoxic injury and senescence induction, then falls following senolytic depletion. Across mouse, rat, and human tissues, dyscoordination increases with chronological age, especially in regenerative compartments. In human T cells, dyscoordination increases with clonal expansion and effector function yet declines within persisting clones after checkpoint blockade. Cross-modal analyses further link dyscoordination to chromatin-based mitotic age and genome instability. These results identify loss of transcriptional coordination as a distinct and dynamic feature of cellular aging.
