## Supplementary Tables for "A Measure of Transcriptional Dyscoordination for Quantifying Aging in Single Cells": Supplementary_Table_1.xlsx

### Sheet: ASE dataset information
Dataset	Species / system	Cross(es)	Cells	Genes	ρ (all genes)	ρ (top-500 HVGs)
Larsson et al. 2019	Mouse embryonic stem cell	C57BL/6J × CAST/EiJ	188	523	0.40	0.41
Ochiai et al. 2020	Mouse embryonic stem cell	129 × CAST/EiJ	419	4829	0.23	0.17
van der Veeken et al. 2019	Mouse CD8+ T cell (LCMV d7)	C57BL/6J × SPRET/EiJ	2893	11699	0.08	0.36
Pritykin et al. 2021	Mouse CD8+ T cell (dysfunction atlas)	C57BL/6J × SPRET/EiJ	26739	11228	0.13	0.35
Weber et al. 2026	Mouse liver nuclei	C57BL/6J × {A/J, 129S1/SvImJ, NOD/ShiLtJ, NZO/HlLtJ, WSB/EiJ, PWK/PhJ, CAST/EiJ}	17101	14601	0.29 (0.27–0.31)	0.30 (0.22–0.51)
Medina-Cano et al. 2025	Mouse cortical organoid	C57BL/6J × {CAST/EiJ, MOLF/EiJ, PWK/PhJ, SPRET/EiJ}	98361	9009	0.19 (0.12–0.22)	0.32 (0.22–0.46)
