## Supplementary Tables for "A Measure of Transcriptional Dyscoordination for Quantifying Aging in Single Cells": Supplementary_Table_2.xlsx

### Sheet: T cell subset groups
Dataset	Annotated subset	Group	Donors	Cells
Glioma (Wang et al. 2025)	Tnaive	Naive	39	7026
Glioma (Wang et al. 2025)	IL7R+ Tm	Central or stem memory	44	18891
Glioma (Wang et al. 2025)	Activated Trm	Effector memory, helper or activated	42	18510
Glioma (Wang et al. 2025)	GZMK+ Tem	Effector memory, helper or activated	44	39476
Glioma (Wang et al. 2025)	GZMK+ Trm	Effector memory, helper or activated	38	5115
Glioma (Wang et al. 2025)	IL7R+ Temra	Cytotoxic, NK-like, or innate-like	32	1961
Glioma (Wang et al. 2025)	NK-like	Cytotoxic, NK-like, or innate-like	41	5041
Glioma (Wang et al. 2025)	NR4A2+ Teff	Cytotoxic, NK-like, or innate-like	38	3035
Glioma (Wang et al. 2025)	Temra	Cytotoxic, NK-like, or innate-like	44	21842
Glioma (Wang et al. 2025)	Term Teff	Cytotoxic, NK-like, or innate-like	21	2110
Glioma (Wang et al. 2025)	NME1+ T	Ungrouped	31	1259
Melanoma (Wang et al. 2024)	CM	Central or stem memory	8	1647
Melanoma (Wang et al. 2024)	SCM	Central or stem memory	8	5362
Melanoma (Wang et al. 2024)	Activated	Effector memory, helper or activated	8	8793
Melanoma (Wang et al. 2024)	Early Activated	Effector memory, helper or activated	8	6389
Melanoma (Wang et al. 2024)	Early Effector	Effector memory, helper or activated	8	11808
Melanoma (Wang et al. 2024)	Effector	Cytotoxic, NK-like, or innate-like	8	8827
Melanoma (Wang et al. 2024)	Exhausted	Cytotoxic, NK-like, or innate-like	8	2161
Melanoma (Wang et al. 2024)	NK-like	Cytotoxic, NK-like, or innate-like	8	6612
Melanoma (Wang et al. 2024)	IFN	Ungrouped	7	1454
Aging (Terekhova et al. 2023)	CD4_Naive	Naive	40	70235
Aging (Terekhova et al. 2023)	CD4_Naive-IFN	Naive	38	1570
Aging (Terekhova et al. 2023)	CD8_Naive	Naive	40	15136
Aging (Terekhova et al. 2023)	CD8_Naive-IFN	Naive	14	223
Aging (Terekhova et al. 2023)	CD8_Tcm CCR4+	Central or stem memory	40	3385
Aging (Terekhova et al. 2023)	CD8_Tcm CCR4-	Central or stem memory	40	3802
Aging (Terekhova et al. 2023)	CD4_Exhausted-like memory	Effector memory, helper or activated	6	89
Aging (Terekhova et al. 2023)	CD4_HLA-DR+ memory	Effector memory, helper or activated	38	2046
Aging (Terekhova et al. 2023)	CD4_Tfh	Effector memory, helper or activated	40	17790
Aging (Terekhova et al. 2023)	CD4_Th1	Effector memory, helper or activated	29	688
Aging (Terekhova et al. 2023)	CD4_Th1/Th17	Effector memory, helper or activated	40	7259
Aging (Terekhova et al. 2023)	CD4_Th17	Effector memory, helper or activated	40	7786
Aging (Terekhova et al. 2023)	CD4_Th2	Effector memory, helper or activated	40	12449
Aging (Terekhova et al. 2023)	CD4_Th22	Effector memory, helper or activated	40	3429
Aging (Terekhova et al. 2023)	CD8_HLA-DR+	Effector memory, helper or activated	11	165
Aging (Terekhova et al. 2023)	CD8_Tmem KLRC2+	Effector memory, helper or activated	6	79
Aging (Terekhova et al. 2023)	CD8_Trm	Effector memory, helper or activated	31	919
Aging (Terekhova et al. 2023)	CD4_Temra	Cytotoxic, NK-like, or innate-like	19	1773
Aging (Terekhova et al. 2023)	CD4_Terminal effector	Cytotoxic, NK-like, or innate-like	17	1231
Aging (Terekhova et al. 2023)	CD8_NKT-like	Cytotoxic, NK-like, or innate-like	17	1617
Aging (Terekhova et al. 2023)	CD8_Tem GZMB+	Cytotoxic, NK-like, or innate-like	37	8016
Aging (Terekhova et al. 2023)	CD8_Tem GZMK+	Cytotoxic, NK-like, or innate-like	40	6743
Aging (Terekhova et al. 2023)	CD8_Temra	Cytotoxic, NK-like, or innate-like	34	3850
Aging (Terekhova et al. 2023)	MAIT	Cytotoxic, NK-like, or innate-like	35	2831
Aging (Terekhova et al. 2023)	gd_Vd1 GZMB+	Cytotoxic, NK-like, or innate-like	11	321
Aging (Terekhova et al. 2023)	gd_Vd1 GZMK+	Cytotoxic, NK-like, or innate-like	6	156
Aging (Terekhova et al. 2023)	gd_Vd2 GZMB+	Cytotoxic, NK-like, or innate-like	25	2078
Aging (Terekhova et al. 2023)	gd_Vd2 GZMK+	Cytotoxic, NK-like, or innate-like	35	2426
Aging (Terekhova et al. 2023)	CD4_Treg KLRB1+RORC+	Ungrouped	21	325
Aging (Terekhova et al. 2023)	CD4_Treg memory	Ungrouped	40	2956
Aging (Terekhova et al. 2023)	CD4_Treg naive	Ungrouped	40	4302
Aging (Wang et al. 2025)	CD4_Naive_CCR7	Naive	28	21573
Aging (Wang et al. 2025)	CD8_Naive_LEF1	Naive	26	10658
Aging (Wang et al. 2025)	CD4_TCM_AQP3	Central or stem memory	28	17231
Aging (Wang et al. 2025)	CD8_TCM_HAVCR2	Central or stem memory	17	364
Aging (Wang et al. 2025)	CD4_TEM_ANXA1	Effector memory, helper or activated	28	22320
Aging (Wang et al. 2025)	CD8_TEM_CMC1	Effector memory, helper or activated	28	14937
Aging (Wang et al. 2025)	CD8_TEM_ZNF683	Effector memory, helper or activated	10	290
Aging (Wang et al. 2025)	CD4_TEM_GNLY	Cytotoxic, NK-like, or innate-like	28	8230
Aging (Wang et al. 2025)	CD8_MAIT_SLC4A10	Cytotoxic, NK-like, or innate-like	24	3049
Aging (Wang et al. 2025)	CD8_TEM_GNLY	Cytotoxic, NK-like, or innate-like	28	23363
Aging (Wang et al. 2025)	gdT	Cytotoxic, NK-like, or innate-like	26	10057
Aging (Wang et al. 2025)	CD4_Treg_FOXP3	Ungrouped	28	2854

### Sheet: T cell program genes
Program	Gene
Cytotoxicity	GZMB
Cytotoxicity	PRF1
Cytotoxicity	NKG7
Cytotoxicity	GNLY
Cytotoxicity	KLRG1
GZMK-associated inflammaging	GZMK
GZMK-associated inflammaging	EOMES
GZMK-associated inflammaging	CXCR3
GZMK-associated inflammaging	CCL5
GZMK-associated inflammaging	CST7
GZMK-associated inflammaging	GZMA
Exhaustion	PDCD1
Exhaustion	TOX
Exhaustion	LAG3
Exhaustion	HAVCR2
Exhaustion	TIGIT
Exhaustion	ENTPD1
Proliferation	MKI67
Proliferation	TOP2A
Proliferation	STMN1
Generic activation	CD69
Generic activation	FOS
Generic activation	JUN
Generic activation	JUNB
Generic activation	NR4A1
Generic activation	EGR1
Generic activation	DUSP1
Progenitor/memory	TCF7
Progenitor/memory	IL7R
Progenitor/memory	CCR7
Progenitor/memory	LEF1
Progenitor/memory	SELL
