## Supplementary Tables for "A Measure of Transcriptional Dyscoordination for Quantifying Aging in Single Cells": Supplementary_Table_3.xlsx

### Sheet: PT segment identity markers
Gene
Akr1a1
Alpl
Aqp1
Ass1
Clcn5
Cndp2
Cubn
Cyp2e1
Cyp4b1
Dnase1
Errfi1
Gatm
Gcm1
Gpx1
Gpx3
Igfbp4
Inmt
Lrp2
Miox
Ndrg1
Odc1
Pah
Pck1
Pdzk1
Slc13a3
Slc34a1
Slc5a12
Tcn2
Timp3
