## Supplementary Tables for "A Measure of Transcriptional Dyscoordination for Quantifying Aging in Single Cells": Supplementary_Table_5.xlsx

### Sheet: Significantly correlated genes
Gene	Correlation with dyscoordination
LOC108350533	0.996574
LOC102556390	0.993565
LOC134480380	0.990646
Cyp2b15	0.973218
Arhgap20l1	0.966205
LOC108348963	0.937444
LOC134478938	0.925444
LOC120098661	0.910892
LOC134479901	0.908246
Mfrp	0.888038
LOC120101754	0.887071
LOC120093643	0.883873
LOC134485759	0.875426
LOC134479260	0.874664
LOC134486450	0.857874
LOC120093849	0.856872
C1qc	0.85312
LOC108350601	0.832896
Krt23	0.832773
LOC100361879	0.813689
LOC134479878	0.803089
Or5ak4	0.800498
Rgs21	0.789516
Gpr137c	0.786173
LOC108352070	0.782313
LOC120101318	0.77604
LOC120102192	0.749983
LOC134481765	0.740179
Ndp	0.734655
LOC108352734	0.732994
Rpl5l1	0.720404
Ccl2	0.716019
LOC120096700	0.712842
LOC134483903	0.707326
LOC102546367	0.704217
Icos	0.686282
LOC134486590	0.658714
Cyp26a1	0.656599
Podn	0.652186
Tuba8	0.649479
Rab19	0.644475
LOC120102251	0.620971
Wnt7b	0.620568
Pttg1	0.61798
Irag2	0.616341
LOC134484631	0.611484
Ankrd29	0.599469
Tril	0.592082
LOC102556490	0.591183
LOC134479666	0.582525
Psmb9	0.578541
Rps24-ps17	0.572964
Hunk	0.567853
C14h1orf146	0.56718
Fbln1	0.558114
C10h16orf96	0.546357
LOC120098891	0.545866
LOC134482151	0.545367
LOC108352157	0.542841
Flvcr1	0.54159
Adamts2	0.536594
LOC134486500	0.518934
Ncaph	0.51608
Kcnk6	0.510552
LOC134485682	0.504706
Zfp773-ps1	0.500846
Gls2	0.496302
LOC120100691	0.488498
Cyp4v3	0.487757
LOC120095122	0.481325
LOC120095089	0.478118
Fst	0.474188
LOC134482916	0.471948
LOC134485837	0.467776
LOC120102995	0.457544
LOC108350367	0.456942
LOC134484042	0.446204
Vwc2	0.441947
Sh3gl3	0.439712
Plxnc1	0.435047
Slc4a11	0.4291
Arhgap20	0.427091
Potefam2	0.426155
LOC120095096	0.421895
Lamc3	0.421608
LOC134483368	0.40427
Nipsnap3b	0.388152
Lhfpl6	0.385191
Ugt8	0.382915
Tap1	0.374661
LOC690120	0.373531
Faxdc2	0.37349
Adamts5	0.367518
4930519G04Rikl	0.364851
Adgrg6	0.36134
Inpp5j	0.353069
Cyp1a1	0.351259
Cdkn1a	0.350145
LOC120097728	0.348207
Bicdl2	0.34817
Col11a2	0.346401
St6galnac2	0.344353
LOC120094640	0.343667
Ttc23l	0.342656
LOC103694249	0.33494
Rasgrp1	0.33449
LOC134479406	0.328612
C13h1orf116	0.327141
Angptl7	0.326286
LOC120099791	0.310727
LOC134479057	0.305442
Tap2	0.297956
LOC120099382	0.293767
LOC134485251	0.292381
Igfbp3	0.290449
Hebp1	0.289132
LOC120101515	0.277384
Pxdn	0.273901
Proser2	0.270849
Negr1	0.268156
Hpgds	0.265367
Sntb1	0.262385
Arrdc2	0.252673
LOC134480379	0.249147
C8h3orf62	0.247311
Prr16	0.244679
LOC134480933	0.242833
Hspg2	0.24049
LOC134483021	0.240335
LOC102551339	0.238958
Cd44	0.231605
LOC120095110	0.22663
Abcb1b	0.223485
Tm4sf20	0.222392
Acsm4	0.218171
Maged2	0.216412
Il12rb2	0.215371
Ect2	0.213945
LOC134486964	0.209504
LOC134486551	0.207581
Dclk1	0.205991
Cd46	0.205879
Grhl2	0.198088
Spon1	0.19801
Spp1	0.193244
Sytl2	0.187761
LOC134481989	0.186346
Synpo2	0.185135
Tmtc1	0.179973
Casq1	0.178614
Ccbe1	0.17571
Rnf150	0.171188
Ehf	0.170376
Pou3f1	0.169297
LOC120101588	0.167316
Plxna1	0.163287
Slc7a1	0.163109
Pvr	0.163022
Gulp1	0.160361
Cacna2d3	0.160312
LOC120095059	0.15678
LOC102550051	0.153598
Zfpl1	0.15239
Abcc5	0.147623
LOC102549726	0.146526
LOC134479954	0.144508
LOC134487042	0.14227
LOC134483327	0.141897
LOC134480764	0.14174
LOC134486859	0.141383
LOC134481863	0.137228
Ahnak	0.13706
Dock10	0.135095
LOC134482966	0.134227
Slc35d2	0.131845
Plekhh2	0.130941
LOC120096615	0.126109
LOC134481039	0.120422
LOC103694054	0.118632
Grip1	0.115992
Akr1c2	0.110095
LOC120094759	0.10938
LOC134481046	0.109376
Herc6	0.108578
Iqcd	0.106233
Mrpl27	0.105911
Rpl27al8	0.104397
Galnt18	0.103766
Tcp11x2	0.101559
Trnal-aag11	0.0949388
Lysmd4	0.0938688
LOC108351748	0.0926961
C4h3orf20	0.0891387
LOC134478942	0.0877505
Znhit3	0.084651
Entrep3	0.0842326
LOC102547034	0.0808716
Slco1a6	0.0777622
LOC134483836	0.0735759
Dlc1	0.0722528
LOC120100894	0.0720653
LOC120097381	0.071763
Slc6a6	0.0715732
LOC108351174	0.068198
Cdo1	0.0676322
Slc23a1	0.0675788
Zfp950l11	0.0656449
Map3k1	0.0653694
Erc2	0.0646754
Gmds	0.0646628
Gclm	0.063933
Cobl	0.0635412
Mat2al1	0.0620028
Stard3	0.0611043
Acvr1c	0.0606557
Rexo5	0.0603931
Tbx10	0.0592159
LOC120098879	0.0580843
Nfat5	0.0569091
LOC134479945	0.056762
Pkhd1	0.0565109
Ppm1k	0.0532994
Pdilt	0.0531053
Slc38a2	0.0518826
LOC134486056	0.0502952
Rsrp1	0.049816
Pm20d1	0.0490943
Acy3	0.046731
Faul2	0.0454642
Hoxb6	0.0445945
Rab29	0.0442815
Mat2a	0.0439492
Arhgap24	0.0438264
Gucy1b2	0.0427371
Dock8	0.0417969
Itih5	0.0411075
LOC120097382	0.0407694
Gatm	0.0403308
Rbm25	0.0390415
Hnmt	0.0380779
Tff3	0.0379751
Gstt3	0.0375047
Acadsb	0.0368843
Rpl29	0.0364288
Nbeal1	0.034736
Rbm39	0.0289674
Map7	-0.0291942
St6galnac3	-0.0297937
Aldob	-0.0307257
Plekha5	-0.0311049
Pax8	-0.0322166
A1cf	-0.0323477
AKR1C3l1	-0.0323609
Tnfrsf21	-0.0324729
Cacnb4	-0.0326743
Sptbn1	-0.0331187
Fhit	-0.0331551
Plekha7	-0.0332985
Dpys	-0.0333575
Ar	-0.0335412
Ano6	-0.0338801
Dpp4	-0.0339701
Sh3rf1	-0.0346287
Slc25a21	-0.0346697
Ptprk	-0.0348326
LOC134480322	-0.0354556
Gba3	-0.035689
COX1	-0.0359215
ND4	-0.0359684
Wdr33	-0.0359909
LOC134480662	-0.0362545
Trps1	-0.0363232
Eif4g3	-0.0364091
Col4a5	-0.0366841
Slc1a1	-0.0370674
Frmd4b	-0.0371245
LOC102556241	-0.0373321
COX3	-0.0374627
Dgkh	-0.0374933
Ccar1	-0.0375016
Hoga1	-0.0375275
Cisd1	-0.0378118
COX2	-0.0383697
Aoah	-0.0385725
Akr1c13	-0.0386286
Shroom2	-0.0389012
Phf14	-0.0398135
ATP6	-0.0399597
CYTB	-0.0400972
Ube2h	-0.0401334
LOC134486971	-0.0404769
Sgms2	-0.0406086
Tns1	-0.0407299
Nbas	-0.0407966
Tead1	-0.0408024
Anks6	-0.0413884
Smad3	-0.0415449
Prr5	-0.0415982
LOC120101780	-0.0417695
ND1	-0.0418552
Slc5a11	-0.0419643
Tspan5	-0.0420636
Sdc2	-0.0421323
LOC108351510	-0.0422226
Lclat1	-0.0422246
Baz2a	-0.042518
Chd7	-0.0428274
Mroh1	-0.0429186
Rhobtb1	-0.0432988
Slc22a24	-0.0433422
Itgb8	-0.0435622
Myo9a	-0.0436109
Spop	-0.043821
LOC102553329	-0.043858
mt-Rnr1	-0.043922
Msi2	-0.0439746
LOC134478862	-0.0440085
Ntn1	-0.0443775
Bdh2	-0.0445273
Pkig	-0.0448531
Dhdds	-0.0452032
Sema4b	-0.0452348
Ywhaz	-0.0454164
Pals1	-0.0456397
Ubr4	-0.0459141
Smg7	-0.0461169
Fchsd2	-0.0461483
Pank2	-0.0461731
Adgra3	-0.0461918
Lasp1	-0.0463542
Kiaa1671	-0.0463973
Dcaf11	-0.0466066
Ndrg1	-0.0467851
Hmbox1	-0.0468909
Snx30	-0.0468922
Ddah1	-0.0469134
Aldh1l1	-0.0469992
Sox5	-0.0471579
mt-Rnr2	-0.0471733
LOC120097096	-0.0474556
Tox	-0.0476549
Kl	-0.0478047
Hpcal1	-0.0478376
Ubqln1	-0.0484269
Oxr1	-0.0484438
Ankrd27	-0.0486277
Lpin3	-0.0488458
Jade3	-0.0490853
Naprt	-0.0491781
Akr7a2	-0.0493714
Zfp354a	-0.0494637
Slc28a1	-0.049491
Elapor1	-0.0494922
Syn3	-0.0497043
Slc34a1	-0.0497129
Col4a3	-0.0498945
Rnf185	-0.0499841
Abcc6	-0.0502054
Atosa	-0.0502973
Ggt1	-0.0504292
Sucla2	-0.0506102
Adss2	-0.0507276
Wdfy2	-0.0509129
Megf11	-0.0511115
Kcnj12	-0.0512489
Akr1a1	-0.0513134
Enpep	-0.0513306
Dpyd	-0.0514772
Dhrs7l1	-0.0515743
Prlr	-0.0516837
Golim4	-0.0517177
Ppfia1	-0.0517416
LOC134481849	-0.0517694
Dnm2	-0.0519685
ND2	-0.0520126
Hectd4	-0.0520587
Pacs1	-0.0522772
Lgals8	-0.0523525
Slc22a22	-0.0526067
Skint10	-0.0526082
Setd3	-0.052699
Hint1l2	-0.0528165
Kcnip4	-0.0528248
Akr1c19	-0.0529179
Hgd	-0.052964
As3mt	-0.0529689
Fbxo9	-0.0532833
Galk1l1	-0.0535326
Pitpnc1	-0.0536572
Cnot6	-0.0536861
Taf1	-0.0539675
Dicer1	-0.0544787
Nhsl1	-0.0546249
Map3k4	-0.0546261
Srrt	-0.0547305
Gcn1	-0.0547387
LOC134479300	-0.0547957
Cyp4a8	-0.055013
Fam149a	-0.0551416
Sorcs2	-0.0553685
Thrb	-0.0555281
LOC134479733	-0.055593
Tbc1d13	-0.0556302
Taok3	-0.0557216
Bcl2l1	-0.0557465
Eeig1	-0.0559059
Ppp1r21	-0.0560247
Ncoa5	-0.0561882
Ube3d	-0.0563236
Snrnp48	-0.0564496
Ftx	-0.0564779
Rptor	-0.056497
Rbpms2	-0.0565532
Gpm6a	-0.0565992
Ctdp1	-0.056755
Erbb4	-0.0568891
LOC134482427	-0.0569687
Cacnb2	-0.0570731
Atp5mk	-0.0572028
Ctsa	-0.0573363
Ctnna3	-0.0573705
Znf740	-0.0574756
Gpr137b	-0.0575067
Acyp2	-0.0575518
Cog3	-0.0575728
Apmap	-0.0575918
Rpn2	-0.0580634
LOC108352541	-0.0582895
Kcnc3	-0.058389
Aspa	-0.0584089
Pptc7	-0.0584928
Med13	-0.0585599
Slco1a3	-0.0586056
Mb21d2	-0.0586415
Rn45s	-0.0586451
Adgrl1	-0.0586654
Zfp787	-0.0586927
Zbed6	-0.0588509
Prpsap1	-0.0588649
Acp2	-0.0589238
Slc22a25	-0.0589506
Pdxkl1	-0.0590928
Otud5	-0.0591942
LOC120096711	-0.0592302
Arl5a	-0.0593422
Nars2	-0.0595475
Xpot	-0.0597268
Snx19	-0.0597993
Megf9	-0.059875
Atp8a1	-0.0599725
Msra	-0.0599859
Kcnb1	-0.0600667
Mrpl15	-0.0601902
Card10	-0.0605564
Tbc1d22a	-0.0607602
Gramd1b	-0.0607806
Alg14	-0.0608875
Cys1	-0.0609324
Garnl3	-0.060975
Tp53bp1	-0.0609796
Shld1	-0.0610994
Dpf3	-0.0612518
Slc13a3	-0.0613192
Vcp	-0.0615251
Dcxr	-0.0615623
Slc17a3	-0.061586
LOC134478816	-0.061996
Slc43a2	-0.062025
Cluap1	-0.0620365
Ildr2	-0.0620592
Ikbkb	-0.0621069
Clptm1	-0.0621243
Ppargc1b	-0.062258
Bltp2	-0.0623494
Gxylt1	-0.0623869
Nat8f3	-0.062758
Lrp2	-0.0628294
Fig4	-0.0629806
Ap1b1	-0.0631268
Zfp346	-0.0632685
Sergef	-0.0635096
Atp6v1e1	-0.0637492
C17h5orf24	-0.0637792
Cyth1	-0.0638218
Nmnat3	-0.0638429
Sp1	-0.064026
Slc17a1	-0.0642783
LOC134486852	-0.0644471
Esrra	-0.0644493
Zhx3	-0.0644541
Celsr2	-0.0645236
Fn3k	-0.0645831
Man2b1	-0.0647085
Smarca2	-0.064744
Fmnl1	-0.0647884
Mep1b	-0.0648884
Klf15	-0.0650847
Abcg3l1	-0.0651052
Slc38a10	-0.0651139
Selenbp1	-0.0653344
Lama5	-0.0653469
Ces1d	-0.0656223
Ttc23	-0.0658398
Ust5r	-0.0659083
LOC134479913	-0.0661228
Ufsp2	-0.0663218
Acsm3	-0.0663716
Zer1	-0.0664447
Map3k7cl	-0.0665038
Myo5a	-0.0665183
Slco1a1	-0.0666277
Slc22a2	-0.0667298
Taf4	-0.0669518
LOC134480974	-0.0670282
LOC120093108	-0.0671368
Vwa8	-0.0671526
Eml5	-0.0677938
Sccpdh	-0.0678088
Ndufs3	-0.067835
Ncs1	-0.0682364
ND3	-0.0683511
Nf1	-0.0683603
Mlh1	-0.0685887
LOC108349443	-0.0686705
Cox6b1	-0.0690153
Micall1	-0.069195
LOC134483632	-0.0692151
Abtb2	-0.0692761
Cachd1	-0.0693751
Map2k2	-0.0694516
Vamp4	-0.0699637
Cdc123	-0.0703674
LOC134482613	-0.0704795
Zbtb18	-0.0705165
Syne2	-0.0705907
Coro7	-0.0706661
Got2	-0.0707612
Plxdc2	-0.0708577
Smco4	-0.0709192
Itgb5	-0.0709911
Ncl	-0.0712457
Zfp775	-0.0713085
Polr3g	-0.0716766
Enpp1	-0.0718827
Coasy	-0.0719064
Serhl2	-0.0719808
Ubr7	-0.0720255
Isca1	-0.0721724
Siah1	-0.0724503
Polr1a	-0.0727479
L3mbtl2	-0.072931
Prkab1	-0.0729526
Plac8	-0.0731793
Fkbp5	-0.0731902
Pex5	-0.0732979
Actb	-0.0734876
Bscl2	-0.0735947
Flacc1	-0.0737765
Hoxa9	-0.0741447
Tbc1d16	-0.0742482
Nabp1	-0.0744712
Exosc10	-0.0745753
Nectin1	-0.0746763
Bin1	-0.0749357
Cep78	-0.0750221
Zfp431l5	-0.0751656
Npm1	-0.0752415
Zc3h3	-0.0754017
Camsap3	-0.0754347
Ppp1r15b	-0.0757255
Gpi	-0.0757318
Nup50	-0.0762008
LOC134481817	-0.0765535
Rhbdd1	-0.0767812
Zbtb20	-0.0768447
Rad50	-0.076885
Gspt1	-0.0770994
Rogdi	-0.077105
Med12	-0.0771683
Mroh2a	-0.0774474
Slc45a4	-0.0775361
Cenatac	-0.0775865
Slc66a1	-0.0776051
LOC134483047	-0.0776833
Faim	-0.0777521
Spata17	-0.0782543
Zfp362	-0.0783284
Incenp	-0.0783309
Lhfpl2	-0.0784485
Mta1	-0.078457
Bcl6	-0.0785343
Orc5	-0.0786182
Ccdc17	-0.078669
Rhpn1	-0.0786826
Wnk4	-0.0787348
C2cd2l	-0.0788742
Gle1	-0.0789148
Fbrs	-0.0790968
Ddr2	-0.079601
Ccdc149	-0.0798219
Aspscr1	-0.0799513
Kif27	-0.0800592
Rusc2	-0.0802428
Greb1	-0.080264
Ccnc	-0.0803367
LOC120094820	-0.080459
Adcy6	-0.0809626
Tfpi	-0.0810503
Lgr6	-0.0812222
Ywhab	-0.0813868
Tmc3	-0.0815005
Arsa	-0.0815046
Rnf212b	-0.0816424
Fam117a	-0.0818936
Spring1	-0.0819429
Castor1	-0.0820071
Vps4a	-0.0820726
Itpa	-0.0820911
Trim14	-0.0822427
Naa35	-0.0822827
Tpp1	-0.0822909
Ngef	-0.0823135
Tmem11	-0.0824102
Scarf1	-0.0825299
Ppard	-0.0827749
Eva1a	-0.0828508
Ccdc9	-0.0829232
LOC134480616	-0.0829428
Slc5a10	-0.083296
Per1	-0.083602
Zpbp	-0.0837007
Slc35c2	-0.0837609
Sugct	-0.0842248
Rab5if	-0.0845707
Dnah12	-0.0850437
Eif3m	-0.0850567
Mtf1	-0.085148
Dhx8	-0.0853674
LOC134483957	-0.0854711
Tubgcp4	-0.0856254
Ppan	-0.0857555
Ppp5c	-0.0860944
Rps6ka2	-0.0864198
Cadm1	-0.0875503
Mkrn1	-0.0876833
Chd3	-0.0877795
Zc3h8	-0.0878069
Coro1c	-0.0879163
Lmbr1l	-0.0891172
Tgfbr2	-0.0895161
Pdia5	-0.0897505
Kdm4a	-0.0898094
LOC134486072	-0.0898635
LOC120097492	-0.0902431
Ankh	-0.0903312
Cntnap1	-0.0904932
Wdr35	-0.0906576
Rint1	-0.09069
Slc7a8	-0.0907797
Rac1l	-0.0911662
Cyp4a3	-0.0913541
Rxra	-0.0914269
Igfbp4	-0.091486
Kbtbd11	-0.0920877
Dnajc11	-0.0921196
Zfp790l3	-0.0922472
Naga	-0.0922878
Nudt7	-0.0930348
Gart	-0.0931075
Zxdc	-0.0931744
LOC100911253	-0.0931863
Calm3	-0.0932198
Adap1	-0.0932216
Pacsin1	-0.0932655
Renbp	-0.0933233
Rhot2	-0.0934931
Klhl25	-0.0939747
Rhod	-0.0940552
Ppp2cb	-0.094172
Pcdh1	-0.0942793
Cep57l1	-0.0944331
LOC102551002	-0.0945939
Ccdc85c	-0.0950248
Tstd1	-0.095108
Dhrs1	-0.0952511
LOC134485561	-0.0957019
C10h17orf75	-0.0957654
Snx11	-0.0959029
Lmf1	-0.09596
Srfbp1	-0.0960431
Fbxo31	-0.0962552
Rnf135	-0.0963495
LOC134482165	-0.0964464
Polr3e	-0.0965563
Ldhb	-0.0966291
Cry2	-0.0968659
Tut4	-0.0968739
LOC120103618	-0.0968806
Ldah	-0.0971167
LOC134486948	-0.0971474
Tob2	-0.0974158
Bmp7	-0.0978172
Car4	-0.0983803
Catsperg	-0.0987144
LOC134482709	-0.0990279
Fam151a	-0.0990431
B4galnt2	-0.0991648
Asah2	-0.0991721
Zfp653	-0.0993697
Slc7a12	-0.0996484
Cdk2ap1	-0.0997424
Slc25a44	-0.0999626
Dus2	-0.100266
Or2n1el1	-0.100462
Aarsd1	-0.100832
LOC134486368	-0.101002
Idh3g	-0.101379
Trim8	-0.101542
Traf4	-0.101796
Rdh10	-0.102199
Lrrc20	-0.102344
Dnajb14	-0.102797
Lta4h	-0.102955
Kctd17	-0.103487
Clstn2	-0.104488
Eml2	-0.10455
Sod3	-0.104822
Epas1	-0.105311
Cntln	-0.105366
Rrm2	-0.106234
Xdh	-0.106371
Sympk	-0.106456
LOC134479711	-0.107014
Lad1	-0.107192
Kcp	-0.107199
Nop14	-0.107323
Lss	-0.107482
Arfip2	-0.107586
Gprin3	-0.10822
LOC120096238	-0.10855
Slc34a3	-0.108634
Fahd2a	-0.109256
C5h1orf167	-0.109415
Mocs2	-0.109479
Slc39a5	-0.109629
Apoc2	-0.109963
Dnajb12	-0.110229
Bid	-0.11025
Ces2g	-0.110409
Cttn	-0.110511
Pde9a	-0.110567
Rsl1d1	-0.110632
Kctd1	-0.110753
LOC134479887	-0.11169
Atxn7l3	-0.11256
LOC120097421	-0.112604
Adamts6	-0.11298
Shmt2	-0.113542
Flii	-0.114868
Zfp808l3	-0.114896
LOC134486967	-0.115143
Kmt2b	-0.115334
LOC134482159	-0.115583
LOC134481748	-0.116731
LOC108349039	-0.116789
B4galt1	-0.116958
Nek8	-0.117972
Prrg2	-0.118004
Slc27a4	-0.118238
Zfp52	-0.118302
Zfp287	-0.119321
Zfp503	-0.119446
Zfp622	-0.119458
Abcg3l3	-0.119501
Sap30bp	-0.119536
Prr12	-0.120012
LOC120096622	-0.120111
Pip5k1c	-0.120252
Higd1a	-0.120726
RT1-N2	-0.120798
Proz	-0.122277
LOC102551157	-0.122354
LOC134481189	-0.122683
Zfp808	-0.123057
Oscp1	-0.123174
Lrp3	-0.12325
Rbp1	-0.124285
Plrg1	-0.124654
LOC120095280	-0.124789
Ntmt1	-0.125931
LOC134484063	-0.126416
Adamts10	-0.127296
Eqtn	-0.127713
Smpd4	-0.127918
Myrf	-0.128033
Ppih	-0.128127
LOC102550045	-0.128177
LOC134481948	-0.128789
Rac3	-0.129235
Gtf3c6	-0.129564
Aox3	-0.130037
Afap1	-0.130737
Susd2	-0.130866
Ankrd52	-0.131383
Smtnl2	-0.131555
Adam4	-0.131694
Abcd4	-0.131832
Ube2v1	-0.133038
Acot11	-0.133071
Fbxw17	-0.133418
Zw10	-0.133781
Aldh5a1	-0.134521
Ptgr1	-0.13456
Mettl13	-0.134571
Impdh2	-0.134716
Dhfr	-0.135536
Fgf10	-0.140131
LOC120093583	-0.140174
Trib1	-0.140635
LOC120102096	-0.140835
Rabggta	-0.141365
LOC120094794	-0.141781
Fkbp4	-0.141916
Tcn2	-0.141957
Rcn2	-0.142092
LOC120096905	-0.142592
Tmem63a	-0.142717
Acot4	-0.143141
Pgls	-0.143383
C19h1orf198	-0.14381
Slc15a1	-0.144195
Cyp2u1	-0.144297
Akain1	-0.144917
Fignl2	-0.144949
Ccdc22	-0.145249
Krr1	-0.146191
LOC134480621	-0.147225
Cox7b2	-0.148136
C1rl	-0.149702
Rrp15	-0.150042
Terf2ip	-0.150138
Map3k9	-0.150549
LOC134483040	-0.151314
LOC134485121	-0.151425
Jpt2	-0.151456
Hsd17b2	-0.151836
Tmco4	-0.152601
RT1-DMb	-0.153017
LOC120099238	-0.153862
Slc26a11	-0.154405
Ccdc9b	-0.154713
LOC102555465	-0.155386
LOC103693014	-0.155419
Ociad2	-0.157579
LOC102548409	-0.158417
Elovl6	-0.161538
Ttpa	-0.162859
LOC102548129	-0.162927
Pa2g4	-0.16313
Zmynd15	-0.164429
Rasl10b	-0.164569
Nicn1	-0.165368
LOC134480594	-0.165379
Samd9l2	-0.166137
Il20ra	-0.167556
Aadac	-0.167871
Parp11	-0.168022
LOC120097931	-0.168806
LOC134481551	-0.169778
Hoxa6	-0.17082
Dusp15	-0.172827
Rdh11	-0.173575
Scarb1	-0.173632
Ptafr	-0.174796
Tmprss13	-0.175851
Arl10	-0.175922
Pjvk	-0.17619
Zfp955bl1	-0.176787
Map3k11	-0.1787
Car6	-0.179703
Myo1h	-0.185782
Rxrg	-0.186907
Saal1	-0.188266
Adck2	-0.189186
Samd9l1	-0.19114
C8b	-0.196884
Zfp703	-0.198566
Znf354b	-0.199786
Sema4g	-0.202634
Fads3	-0.203162
LOC120095205	-0.209303
Mamdc2	-0.210247
Slc41a3	-0.210847
Slc16a1	-0.2118
Ralbp1l3	-0.213575
Gnb5	-0.215819
Rpl38l1	-0.216715
LOC120101643	-0.216984
LOC134482118	-0.218209
Igsf9	-0.219595
Zfp524	-0.220551
Ctnna2	-0.221255
E2f2	-0.221448
Coa4	-0.224386
Oosp2	-0.22474
Matr3-ps2	-0.226911
Tet1	-0.228324
Rdh16	-0.229701
Car14	-0.230677
Zfp955a	-0.231237
Gfra2	-0.231743
Dusp7	-0.240531
LOC102550919	-0.241772
Rasef	-0.24668
Psca	-0.248999
Rps18l1	-0.252708
Pfn3	-0.2558
Sirpa	-0.261898
Pdlim2	-0.264345
LOC120093075	-0.281131
RT1-Bb	-0.282499
Trnn	-0.284384
Pwwp2b	-0.284674
Card14	-0.28484
LOC108351804	-0.295022
Klhl23	-0.313238
LOC134486145	-0.322223
LOC134482695	-0.327059
LOC120098037	-0.328093
Or5b95l1	-0.336148
Hoxc10	-0.34696
LOC120095349	-0.349349
Rnf4	-0.351018
LOC120098743	-0.35342
LOC134480998	-0.355355
LOC102547637	-0.361421
LOC108350508	-0.367972
LOC108353317	-0.36926
Rassf10	-0.374146
Lsm7l1	-0.38256
Gzmm	-0.389429
Ccdc33	-0.403542
Serf1	-0.404937
LOC134478823	-0.409449
LOC134479738	-0.422869
LOC134483775	-0.427788
Ptrhd1	-0.439342
Pglyrp4	-0.441007
Gja6	-0.45238
LOC120103386	-0.460688
Doc2a	-0.471657
Trnaa-cgc	-0.474386
LOC102547409	-0.489084
Poteml2	-0.489585
LOC103693122	-0.499592
LOC102548410	-0.501763
LOC102548621	-0.520777
Vstm4	-0.584237
Mroh5	-0.595232
LOC102548639	-0.596758
LOC134479415	-0.603284
LOC120100158	-0.630615
Tmprss11g	-0.649868
Pcif1l1	-0.655592
LOC108349992	-0.655902
Sox2	-0.662745
LOC108348801	-0.672122
LOC120099615	-0.677212
LOC134480956	-0.684699
LOC134482704	-0.690358
LOC120101788	-0.747904
LOC134481595	-0.752037
LOC120103168	-0.753711
LOC134479678	-0.759925
LOC120101759	-0.775591
LOC134485580	-0.789605
Krt12	-0.806717
LOC102547513	-0.809601
LOC120102158	-0.861592
LOC134480540	-0.868965
LOC120096598	-0.875513
LOC120099043	-0.880353
LOC134484957	-0.88749
LOC120093266	-0.888101
Upk3b	-0.901547
Piwil4	-0.901942
Dmrt3	-0.907022
LOC120094210	-0.935153
Tecrl	-0.947093
LOC108348454	-0.966843
LOC120096277	-0.974171
LOC120095842	-0.989532
LOC102551810	-0.989671
Pcdh8	-0.994151

### Sheet: Significant pathways
pathway	pval	padj	log2err	ES	NES	size	leadingEdge	Source	Term
Chagas disease - Mus musculus (house mouse)	0.0155721	1	0.38073	0.834237	1.54078	5	C1qc;Ccl2	KEGG	Chagas disease
Coronavirus disease - COVID-19 - Mus musculus (house mouse)	0.0257592	1	0.352488	0.811227	1.49828	5	C1qc;Ccl2	KEGG	Coronavirus disease - covid-19
GOBP_ADULT_BEHAVIOR	0.0368893	1	0.321776	-0.788606	-1.5914	6	Dmrt3	GOBP	Adult behavior
GOBP_ADULT_LOCOMOTORY_BEHAVIOR	0.0280513	1	0.352488	-0.815357	-1.56976	5	Dmrt3	GOBP	Adult locomotory behavior
GOBP_ADULT_WALKING_BEHAVIOR	0.0280513	1	0.352488	-0.815357	-1.56976	5	Dmrt3	GOBP	Adult walking behavior
GOBP_ANIMAL_ORGAN_MORPHOGENESIS	0.0491803	1	0.248911	0.436885	1.36712	57	Mfrp;Ndp;Ccl2;Wnt7b;Flvcr1;Fst;Lamc3;Adamts5;Adgrg6;Col11a2;Hspg2;Cd44;Grhl2;Plxna1	GOBP	Animal organ morphogenesis
GOBP_ANTIGEN_PROCESSING_AND_PRESENTATION	0.0310238	1	0.352488	0.89001	1.47617	3	Psmb9;Tap1;Tap2	GOBP	Antigen processing and presentation
GOBP_CELLULAR_RESPONSE_TO_RETINOIC_ACID	0.00401543	1	0.407018	0.934805	1.55047	3	Ccl2;Cyp26a1	GOBP	Cellular response to retinoic acid
GOBP_CELL_DIFFERENTIATION_IN_SPINAL_CORD	0.0191623	1	0.352488	-0.895801	-1.54261	3	Dmrt3;Hoxc10	GOBP	Cell differentiation in spinal cord
GOBP_CELL_FATE_SPECIFICATION	0.0060334	1	0.407018	-0.871308	-1.67748	5	Dmrt3;Sox2;Hoxc10	GOBP	Cell fate specification
GOBP_CELL_FATE_SPECIFICATION_INVOLVED_IN_PATTERN_SPECIFICATION	0.0136238	1	0.38073	-0.992951	-1.34237	1	Dmrt3	GOBP	Cell fate specification involved in pattern specification
GOBP_CENTRAL_NERVOUS_SYSTEM_NEURON_DIFFERENTIATION	0.047604	1	0.321776	-0.617776	-1.49161	13	Dmrt3;Sox2;Hoxc10	GOBP	Central nervous system neuron differentiation
GOBP_DETECTION_OF_STIMULUS	0.0129627	1	0.38073	-0.765759	-1.65069	8	Sox2;Pglyrp4;Car6;Pjvk;Scarb1	GOBP	Detection of stimulus
GOBP_DETECTION_OF_STIMULUS_INVOLVED_IN_SENSORY_PERCEPTION	0.0142368	1	0.38073	-0.852759	-1.58436	4	Sox2;Car6;Pjvk	GOBP	Detection of stimulus involved in sensory perception
GOBP_DORSAL_VENTRAL_PATTERN_FORMATION	0.01813	1	0.352488	-0.936139	-1.46843	2	Dmrt3	GOBP	Dorsal ventral pattern formation
GOBP_EPITHELIAL_STRUCTURE_MAINTENANCE	0.00717378	1	0.407018	-0.951533	-1.49258	2	Piwil4	GOBP	Epithelial structure maintenance
GOBP_EXTRACELLULAR_STRUCTURE_ORGANIZATION	0.0149353	1	0.38073	0.660789	1.63989	17	Fbln1;Adamts2;Adamts5;Col11a2;Angptl7;Pxdn;Hspg2	GOBP	Extracellular structure organization
GOBP_EYE_PHOTORECEPTOR_CELL_DEVELOPMENT	0.0308291	1	0.352488	0.932078	1.41061	2	Mfrp	GOBP	Eye photoreceptor cell development
GOBP_EYE_PHOTORECEPTOR_CELL_DIFFERENTIATION	0.00265732	1	0.431708	0.939667	1.55853	3	Mfrp;Ndp	GOBP	Eye photoreceptor cell differentiation
GOBP_MACROPHAGE_DIFFERENTIATION	0.017357	1	0.352488	0.854681	1.5191	4	C1qc;Ndp	GOBP	Macrophage differentiation
GOBP_MALE_SEX_DIFFERENTIATION	0.0307715	1	0.352488	-0.668733	-1.53825	11	Dmrt3;Sox2;Fkbp4;Fgf10;Adam4	GOBP	Male sex differentiation
GOBP_MATERNAL_PROCESS_INVOLVED_IN_FEMALE_PREGNANCY	0.0113682	1	0.38073	0.8444	1.55955	5	Ndp;Ccl2	GOBP	Maternal process involved in female pregnancy
GOBP_MULTI_MULTICELLULAR_ORGANISM_PROCESS	0.042735	1	0.287857	0.608906	1.48529	16	Ndp;Ccl2;Fbln1;Cyp1a1;Maged2	GOBP	Multi multicellular organism process
GOBP_MYELOID_CELL_DIFFERENTIATION	0.0445969	1	0.282013	0.57581	1.48021	20	C1qc;Ndp;Flvcr1;Faxdc2	GOBP	Myeloid cell differentiation
GOBP_NEGATIVE_REGULATION_OF_D_GLUCOSE_IMPORT	0.0375867	1	0.321776	-0.917083	-1.43854	2	Upk3b	GOBP	Negative regulation of d glucose import
GOBP_NEGATIVE_REGULATION_OF_D_GLUCOSE_TRANSMEMBRANE_TRANSPORT	0.0375867	1	0.321776	-0.917083	-1.43854	2	Upk3b	GOBP	Negative regulation of d glucose transmembrane transport
GOBP_NEGATIVE_REGULATION_OF_MACROPHAGE_DIFFERENTIATION	0.0275592	1	0.352488	0.983887	1.31099	1	C1qc	GOBP	Negative regulation of macrophage differentiation
GOBP_NEGATIVE_REGULATION_OF_OSTEOBLAST_DIFFERENTIATION	0.0477099	1	0.287857	-0.912786	-1.4318	2	Sox2	GOBP	Negative regulation of osteoblast differentiation
GOBP_NEURON_FATE_COMMITMENT	0.00197554	1	0.431708	-0.938446	-1.61605	3	Dmrt3;Sox2;Hoxc10	GOBP	Neuron fate commitment
GOBP_NEURON_FATE_SPECIFICATION	0.0161314	1	0.352488	-0.9375	-1.47057	2	Dmrt3;Hoxc10	GOBP	Neuron fate specification
GOBP_PHOTORECEPTOR_CELL_DEVELOPMENT	0.0308291	1	0.352488	0.932078	1.41061	2	Mfrp	GOBP	Photoreceptor cell development
GOBP_PHOTORECEPTOR_CELL_DIFFERENTIATION	0.00265732	1	0.431708	0.939667	1.55853	3	Mfrp;Ndp	GOBP	Photoreceptor cell differentiation
GOBP_PIRNA_MEDIATED_GENE_SILENCING_BY_MRNA_DESTABILIZATION	0.015146	1	0.38073	-0.991944	-1.34101	1	Piwil4	GOBP	Pirna mediated gene silencing by mrna destabilization
GOBP_PIRNA_MEDIATED_HETEROCHROMATIN_FORMATION	0.015146	1	0.38073	-0.991944	-1.34101	1	Piwil4	GOBP	Pirna mediated heterochromatin formation
GOBP_PIRNA_PROCESSING	0.015146	1	0.38073	-0.991944	-1.34101	1	Piwil4	GOBP	Pirna processing
GOBP_POSITIVE_REGULATION_OF_IMMUNE_SYSTEM_PROCESS	0.0496404	1	0.321776	0.482726	1.43936	43	C1qc;Ccl2;Icos;Tril;Cdkn1a;Rasgrp1;Tap2;Cd44;Cd46;Slc7a1;Pvr	GOBP	Positive regulation of immune system process
GOBP_POSITIVE_REGULATION_OF_NEURAL_PRECURSOR_CELL_PROLIFERATION	0.0158324	1	0.352488	-0.849161	-1.57767	4	Sox2;Rassf10	GOBP	Positive regulation of neural precursor cell proliferation
GOBP_POST_TRANSCRIPTIONAL_GENE_SILENCING	0.0265432	1	0.352488	-0.884845	-1.52374	3	Piwil4	GOBP	Post transcriptional gene silencing
GOBP_REGULATION_OF_CELL_KILLING	0.0421668	1	0.321776	0.800783	1.54312	6	Ccl2;Tap1;Rasgrp1;Tap2;Pvr	GOBP	Regulation of cell killing
GOBP_REGULATION_OF_LEUKOCYTE_CHEMOTAXIS	0.041464	1	0.321776	0.88216	1.46315	3	Ccl2	GOBP	Regulation of leukocyte chemotaxis
GOBP_REGULATION_OF_ODONTOGENESIS	0.01813	1	0.352488	-0.936284	-1.46866	2	Dmrt3	GOBP	Regulation of odontogenesis
GOBP_REGULATION_OF_ODONTOGENESIS_OF_DENTIN_CONTAINING_TOOTH	0.01813	1	0.352488	-0.936284	-1.46866	2	Dmrt3	GOBP	Regulation of odontogenesis of dentin containing tooth
GOBP_REGULATION_OF_SYNAPTIC_MEMBRANE_ADHESION	0.00094681	1	0.477271	-1	-1.3519	1	Pcdh8	GOBP	Regulation of synaptic membrane adhesion
GOBP_REGULATORY_NCRNA_MEDIATED_HETEROCHROMATIN_FORMATION	0.015146	1	0.38073	-0.991944	-1.34101	1	Piwil4	GOBP	Regulatory ncrna mediated heterochromatin formation
GOBP_SEGMENTATION	0.0403595	1	0.321776	-0.800603	-1.54136	5	Pcdh8	GOBP	Segmentation
GOBP_SENSORY_PERCEPTION_OF_CHEMICAL_STIMULUS	0.0496934	1	0.321776	0.877266	1.45503	3	Or5ak4;Rgs21	GOBP	Sensory perception of chemical stimulus
GOBP_SENSORY_PERCEPTION_OF_SWEET_TASTE	0.0366342	1	0.321776	0.977845	1.30294	1	Rgs21	GOBP	Sensory perception of sweet taste
GOBP_SENSORY_PERCEPTION_OF_UMAMI_TASTE	0.0366342	1	0.321776	0.977845	1.30294	1	Rgs21	GOBP	Sensory perception of umami taste
GOBP_SOMITE_DEVELOPMENT	0.0178658	1	0.352488	-0.845075	-1.57008	4	Pcdh8	GOBP	Somite development
GOBP_SOMITOGENESIS	0.0178658	1	0.352488	-0.845075	-1.57008	4	Pcdh8	GOBP	Somitogenesis
GOBP_SPINAL_CORD_PATTERNING	0.0136238	1	0.38073	-0.992951	-1.34237	1	Dmrt3	GOBP	Spinal cord patterning
GOBP_SYNAPTIC_MEMBRANE_ADHESION	0.0358652	1	0.321776	-0.919062	-1.44164	2	Pcdh8	GOBP	Synaptic membrane adhesion
GOBP_TRANSPOSABLE_ELEMENT_SILENCING_BY_HETEROCHROMATIN_FORMATION	0.015146	1	0.38073	-0.991944	-1.34101	1	Piwil4	GOBP	Transposable element silencing by heterochromatin formation
GOBP_VENTRAL_SPINAL_CORD_DEVELOPMENT	0.0191623	1	0.352488	-0.895801	-1.54261	3	Dmrt3;Hoxc10	GOBP	Ventral spinal cord development
GOBP_VENTRAL_SPINAL_CORD_INTERNEURON_DIFFERENTIATION	0.0136238	1	0.38073	-0.992951	-1.34237	1	Dmrt3	GOBP	Ventral spinal cord interneuron differentiation
GOBP_WALKING_BEHAVIOR	0.0280513	1	0.352488	-0.815357	-1.56976	5	Dmrt3	GOBP	Walking behavior
GOCC_BASEMENT_MEMBRANE	0.0171703	1	0.352488	0.716847	1.60643	11	Fbln1;Vwc2;Lamc3;Pxdn;Hspg2	GOCC	Basement membrane
GOCC_COLLAGEN_CONTAINING_EXTRACELLULAR_MATRIX	0.00565639	1	0.407018	0.665058	1.73868	21	Ndp;Fbln1;Adamts2;Vwc2;Adamts5;Col11a2;Angptl7;Pxdn;Hspg2;Spon1	GOCC	Collagen containing extracellular matrix
GOCC_EXTERNAL_ENCAPSULATING_STRUCTURE	0.00272701	1	0.431708	0.651472	1.79952	28	Ndp;Tril;Fbln1;Adamts2;Vwc2;Lamc3;Adamts5;Col11a2;Angptl7;Pxdn;Hspg2;Spon1;Ccbe1	GOCC	External encapsulating structure
GOCC_EXTRACELLULAR_SPACE	0.00268307	1	0.431708	0.533596	1.64339	54	C1qc;Ndp;Ccl2;Podn;Wnt7b;Tril;Fbln1;Fst;Vwc2;Adamts5;Col11a2;Angptl7;Igfbp3;Pxdn;Cd46;Spp1;Ccbe1	GOCC	Extracellular space
GOCC_PIP_BODY	0.015146	1	0.38073	-0.991944	-1.34101	1	Piwil4	GOCC	Pip body
GOCC_POLE_PLASM	0.015146	1	0.38073	-0.991944	-1.34101	1	Piwil4	GOCC	Pole plasm
GOCC_SCHAFFER_COLLATERAL_CA1_SYNAPSE	0.031768	1	0.321776	-0.734164	-1.52516	7	Pcdh8	GOCC	Schaffer collateral ca1 synapse
GOMF_CYTOKINE_ACTIVITY	0.0146989	1	0.38073	0.836344	1.54467	5	Ndp;Ccl2;Wnt7b	GOMF	Cytokine activity
GOMF_ENDONUCLEASE_ACTIVITY	0.0474383	1	0.287857	-0.864798	-1.48922	3	Piwil4	GOMF	Endonuclease activity
GOMF_EXTRACELLULAR_MATRIX_BINDING	0.035393	1	0.321776	0.801211	1.47978	5	Adamts5;Adgrg6;Pxdn;Spp1	GOMF	Extracellular matrix binding
GOMF_EXTRACELLULAR_MATRIX_STRUCTURAL_CONSTITUENT	0.0212355	1	0.352488	0.750621	1.58917	9	Fbln1;Col11a2;Pxdn;Hspg2;Spon1	GOMF	Extracellular matrix structural constituent
GOMF_FRIZZLED_BINDING	0.00631457	1	0.407018	0.958669	1.45085	2	Ndp;Wnt7b	GOMF	Frizzled binding
GOMF_G_PROTEIN_COUPLED_RECEPTOR_BINDING	0.00131099	1	0.45506	0.89405	1.65125	5	Ndp;Ccl2;Wnt7b	GOMF	G protein coupled receptor binding
GOMF_MOLECULAR_FUNCTION_ACTIVATOR_ACTIVITY	0.0240271	1	0.352488	0.509048	1.51445	41	Ndp;Ccl2;Wnt7b;Pttg1;Fbln1;Arhgap20;Cdkn1a;Igfbp3;Ect2;Spp1	GOMF	Molecular function activator activity
GOMF_MONOOXYGENASE_ACTIVITY	0.0231135	1	0.352488	0.755981	1.55021	8	Cyp26a1;Cyp4v3;Faxdc2;Cyp1a1	GOMF	Monooxygenase activity
GOMF_ODORANT_BINDING	0.0360481	1	0.321776	0.978852	1.30428	1	Or5ak4	GOMF	Odorant binding
GOMF_OLFACTORY_RECEPTOR_ACTIVITY	0.0360481	1	0.321776	0.978852	1.30428	1	Or5ak4	GOMF	Olfactory receptor activity
GOMF_PATTERN_RECOGNITION_RECEPTOR_ACTIVITY	0.0328082	1	0.321776	-0.879919	-1.51526	3	Pglyrp4;Ptafr;Scarb1	GOMF	Pattern recognition receptor activity
GOMF_PIRNA_BINDING	0.015146	1	0.38073	-0.991944	-1.34101	1	Piwil4	GOMF	Pirna binding
GOMF_REGULATORY_RNA_BINDING	0.0101435	1	0.38073	-0.852079	-1.64046	5	Piwil4;Sox2	GOMF	Regulatory rna binding
GOMF_RNA_ENDONUCLEASE_ACTIVITY	0.018701	1	0.352488	-0.934974	-1.4666	2	Piwil4	GOMF	Rna endonuclease activity
GOMF_RNA_NUCLEASE_ACTIVITY	0.0312372	1	0.352488	-0.823446	-1.52989	4	Piwil4	GOMF	Rna nuclease activity
GOMF_RNA_POLYMERASE_II_TRANSCRIPTION_REGULATORY_REGION_SEQUENCE_SPECIFIC_DNA_BINDING	0.0479659	1	0.321776	-0.426092	-1.37502	44	Dmrt3;Sox2;Hoxc10;Zfp955a;Tet1;E2f2;Zfp524;Rxrg;Hoxa6	GOMF	Rna polymerase ii transcription regulatory region sequence specific dna binding
GOMF_SIGNALING_RECEPTOR_BINDING	0.0407524	1	0.282013	0.46154	1.39767	47	Ndp;Ccl2;Wnt7b;Fbln1;Fst;Tap1;Tap2;Cd44;Spp1;Sytl2	GOMF	Signaling receptor binding
GOMF_TETRAPYRROLE_BINDING	0.00885152	1	0.38073	0.78724	1.61431	8	Cyp26a1;Flvcr1;Cyp4v3;Cyp1a1;Hebp1;Pxdn	GOMF	Tetrapyrrole binding
Primary immunodeficiency - Mus musculus (house mouse)	0.0310238	1	0.352488	0.89001	1.47617	3	Icos;Tap1;Tap2	KEGG	Primary immunodeficiency
REACTOME_CLASSICAL_ANTIBODY_MEDIATED_COMPLEMENT_ACTIVATION	0.0275592	1	0.352488	0.983887	1.31099	1	C1qc	REACTOME	Classical antibody mediated complement activation
REACTOME_COLLAGEN_FORMATION	0.024595	1	0.352488	0.814095	1.50358	5	Adamts2;Col11a2;Pxdn	REACTOME	Collagen formation
REACTOME_EXTRACELLULAR_MATRIX_ORGANIZATION	0.0132085	1	0.38073	0.698574	1.65436	14	Adamts2;Adamts5;Col11a2;Pxdn;Sntb1;Cd44;Spp1	REACTOME	Extracellular matrix organization
