## Supplementary Tables for "A Measure of Transcriptional Dyscoordination for Quantifying Aging in Single Cells": Supplementary_Table_8.xlsx

### Sheet: Zonation markers
Gene	Marker type
Gls2	Periportal
Alb	Periportal
Cps1	Periportal
Mup3	Periportal
Sdhd	Periportal
Cyp2e1	Periportal
Asl	Periportal
Pck1	Periportal
Cdh1	Periportal
Cyp1a2	Pericentral
Cyp2f2	Pericentral
Mup17	Pericentral
Nt5e	Pericentral
Gstm3	Pericentral
Oat	Pericentral
Gsta3	Pericentral
Cyp27a1	Pericentral
Igfbp2	Midlobular
Hamp	Midlobular
Hamp2	Midlobular
Ccnd1	Midlobular

### Sheet: Senescence markers
Gene
Stat1
Fn1
Igfbp2
Igfbp5
Serpine2
Serpinb2
Cd55
Il10
Btg2
Phlda3
Ier5
Ifi203
Gsn
Ifih1
Cd82
Fgf7
Il1a
Il1b
Bmp2
Mmp9
Il7
Zmat3
Ccna2
Fgf2
Ngf
Csf1
Egf
Gbp2
Ifi44
Trp53inp1
Cdkn2a
Cdkn2b
Cdkn2c
Laptm5
Sesn2
Epha2
Tnfrsf1b
Isg15
Hgf
Il6
Igfbp7
Cxcl1
Cxcl2
Ereg
Areg
Cxcl10
Cxcl13
Hpse
Spp1
Serpine1
Col1a2
Zc3hav1
Gadd45a
Tgfa
Cxcl12
Usp18
Tnfrsf1a
Ccnd2
Tspan11
Cdkn1b
Tm7sf3
Plaur
Axl
Sertad1
Rras
Ndn
Aldh1a3
Irf7
Cdkn1c
Tnfrsf23
Ccnd1
Vegfc
Cpe
Il15
Mmp13
Mmp3
Icam1
Cdkn2d
Il18
Sema3f
Glb1
Ctnnb1
Prdm1
Ddit4
Mif
Dram1
Kitl
Mdm2
Igfbp3
Egfr
Ccng1
Irf1
Sparc
Ccl7
Ccl1
Ccl5
Ccl3
Ccl4
Ppm1d
Igfbp4
Pecam1
Smurf2
Fdxr
Nampt
Susd6
Pgf
Tnfaip2
Bmp6
Edn1
Enc1
Ccnb1
Plk2
Esm1
Itga2
Plau
Arhgef3
Ang
Mmp14
Ctsb
Tnfrsf10b
Tnfrsf11b
Apobec3
Igfbp6
Rtp4
Ets2
Cdkn1a
Angptl4
Vegfa
Rab31
Pigf
Lmnb1
Pmaip1
Slc15a3
Ms4a4a
Fas
Ifit1
Slc25a28
Eda2r
